# smalldisco, a pipeline for siRNA discovery and 3’ tail identification

**DOI:** 10.1101/2022.07.15.500275

**Authors:** Ian V. Caldas, Leanne H. Kelley, Yasir H. Ahmed-Braimah, Eleanor M. Maine

## Abstract

Capturing and sequencing small RNAs is standard practice, however identification of a group of these small RNAs—small interfering RNAs (siRNAs)—has been more difficult. We present smalldisco, a command-line tool for *<u>small</u>* interfering RNA *<u>disco</u>*very and annotation from small RNA-seq datasets. smalldisco can distinguish short reads that map antisense to an annotated genomic feature (e.g., exons or mRNAs), annotate these siRNAs, and quantify their abundance. smalldisco also uses the program Tailor to quantify 3’ non-templated nucleotides of siRNAs or any small RNA species. smalldisco and supporting documentation are available for download from GitHub (https://github.com/ianvcaldas/smalldisco).
