## Supplementary material for "smalldisco, a pipeline for siRNA discovery and 3’ tail identification": Table S1

### Sheet: NCBI accession numbers
Paper	BioProject	Run(s)	Sample description	Figure
Xu et al. 2018	PRJNA447866	SRR6912753	3xFLAG::GFP::WAGO-4, 20°C	Figure 2A
Claycomb et al. 2009	PRJNA123485	SRR030720	small RNAs that co-immunoprecipitate with the argonaute CSR-1; CSR-1 immunoprecipitate from wild type, N2	Figure 2B
Scheer et al. 2021	PRJNA624174	SRR11521524	WT, replicate 1	Figure 3
		SRR11521526	urt1-1, replicate 1
		SRR11521528	xrn4-3, replicate 1
		SRR11521530	urt1-1 xrn4-3, replicate 1
		SRR11521532	WT, replicate 2
		SRR11521534	urt1-1, replicate 2
		SRR11521536	xrn4-3, replicate 2
		SRR11521538	urt1-1 xrn4-3, replicate 2
Davis et al. 2018	PRJNA398116	SRR5931601	wildtype at 20C small RNA replicate 1	Figure 4
		SRR5931602	wildtype at 20C small RNA replicate 2
		SRR5931603	wildtype at 20C small RNA replicate 3
		SRR5931604	wildtype at 25C small RNA replicate 1
		SRR5931605	wildtype at 25C small RNA replicate 2
		SRR5931606	wildtype at 25C small RNA replicate 3

### Sheet: Exon-exon boundary siRNAs
Paper	BioProject	Runs	Number of siRNA sequences identified by smalldisco that span exon-exon boundries	Total reads	Percentage of siRNAs that span exon-exon boundaries
Xu et al. (2018)	PRJNA447866	SRR6912753	25	12805988	0.000195221
Claycomb et al. (2009)	PRJNA123485	SRR030720	264	2277181	0.0115933
Scheer et al. (2021)	PRJNA624174	SRR11521524	761474	107145803	0.71069
		SRR11521526	37167	44810360	0.0829429
		SRR11521528	261853	49815405	0.525647
		SRR11521530	42569	55003737	0.0773929
		SRR11521532	43695	45909295	0.0951768
		SRR11521534	37035	35247159	0.105072
		SRR11521536	225826	51870377	0.435366
		SRR11521538	1314729	90801295	1.44792
To obtain the number of siRNA sequences that span an exon-exon boundary (column D):
samtools view mapped.bam | awk '($6 ~ /N/)' | cut -f1 | wc -l
To obtain total sequences in bam file (column E):
samtools view mapped.bam | cut -f1 | wc -l
